# CEN-tools: An integrative platform to identify the ‘contexts’ of essential genes

**DOI:** 10.1101/2020.05.10.087668

**Authors:** Sumana Sharma, Cansu Dincer, Paula Weidemüller, Gavin J Wright, Evangelia Petsalaki

## Abstract

An emerging theme from large-scale genetic screens that identify genes essential for fitness of a cell, is that essentiality of a given gene is highly context-specific and depends on a number of genetic and environmental factors. Identification of such contexts could be the key to defining the function of the gene and also to develop novel therapeutic interventions. Here we present CEN-tools (<u>C</u>ontext-specific <u>E</u>ssentiality <u>N</u>etwork-tools), a website and an accompanying python package, in which users can interrogate the essentiality of a gene from large-scale genome-scale CRISPR screens in a number of biological contexts including tissue of origin, mutation profiles, expression levels, and drug response levels. We show that CEN-tools is suitable for both the systematic identification of genetic dependencies as well as for targeted queries into the dependencies of specific user-selected genes. The associations between genes and a given context within CEN-tools are represented as dependency networks (CENs) and we demonstrate the utility of these networks in elucidating novel gene functions. In addition, we integrate the dependency networks with existing protein-protein interaction networks to reveal context-dependent essential cellular pathways in cancer cells. Together, we demonstrate the applicability of CEN-tools in aiding the current efforts to define the human cellular dependency map.
