## Supplemental Table 1 for "CEN-tools: An integrative platform to identify the ‘contexts’ of essential genes"

Family	Identified in ADaM	Identified in CEN-tools
Mediator complex	MED20, MED28, MED31, MED4, MED6	MED17, MED20, MED21, MED22, MED28, MED4, MED6, MED7
General transcription factors	BRF1, GTF2A2, GTF2E1, GTF2E2	BRF1, BRF2, GTF2A1, GTF2A2, GTF2E1, GTF2E2, GTF2H3
Trafficking protein particle complex	TRAPPC11, TRAPPC2, TRAPPC8	TRAPPC11, TRAPPC8
Late cornified envelope proteins	LCE1A, LCE1E, LCE1F	Not identified (missing gRNAs in BROAD)
GPN-loop GTPases	GPN1, GPN2	GPN1, GPN2
HAUS augmin like complex�	HAUS3, HAUS4	HAUS3, HAUS4, HAUS8
Glycosyl transferases group 1 domain containing	ALG11, ALG1L	ALG11
Keratin associated proteins	KRTAP4-11, KRTAP5-10, KRTAP5-6, KRTAP9-4	Not identified (missing gRNAs in BROAD)
Anaphase promoting complex�	ANAPC1, CDC23	ANAPC11
DNA polymerases	POLD3, POLE	POLD3, POLE, POLE2
