## Supplemental Table 2 for "CEN-tools: An integrative platform to identify the ‘contexts’ of essential genes"

	Predicted_by	Classification
RPL34	SANGER, BROAD and ADaM	CEN-Tools and ADaM
AFG3L2	SANGER, BROAD and ADaM	CEN-Tools and ADaM
RPL31	SANGER, BROAD and ADaM	CEN-Tools and ADaM
U2SURP	SANGER, BROAD and ADaM	CEN-Tools and ADaM
CACTIN	SANGER, BROAD and ADaM	CEN-Tools and ADaM
SUPT16H	SANGER, BROAD and ADaM	CEN-Tools and ADaM
DYNC1H1	SANGER, BROAD and ADaM	CEN-Tools and ADaM
GTF2E1	SANGER, BROAD and ADaM	CEN-Tools and ADaM
RPS15	SANGER, BROAD and ADaM	CEN-Tools and ADaM
SNRPB	SANGER, BROAD and ADaM	CEN-Tools and ADaM
SNRPE	SANGER, BROAD and ADaM	CEN-Tools and ADaM
MCM6	SANGER, BROAD and ADaM	CEN-Tools and ADaM
ATP6V1B2	SANGER, BROAD and ADaM	CEN-Tools and ADaM
ANKLE2	SANGER, BROAD and ADaM	CEN-Tools and ADaM
PRPF6	SANGER, BROAD and ADaM	CEN-Tools and ADaM
LSM3	SANGER, BROAD and ADaM	CEN-Tools and ADaM
CDC6	SANGER, BROAD and ADaM	CEN-Tools and ADaM
YBX1	SANGER, BROAD and ADaM	CEN-Tools and ADaM
RBM25	SANGER, BROAD and ADaM	CEN-Tools and ADaM
BRIX1	SANGER, BROAD and ADaM	CEN-Tools and ADaM
GPN1	SANGER, BROAD and ADaM	CEN-Tools and ADaM
AAMP	SANGER, BROAD and ADaM	CEN-Tools and ADaM
SKIV2L2	SANGER, BROAD and ADaM	CEN-Tools and ADaM
MCM2	SANGER, BROAD and ADaM	CEN-Tools and ADaM
COPS5	SANGER, BROAD and ADaM	CEN-Tools and ADaM
EIF1	SANGER, BROAD and ADaM	CEN-Tools and ADaM
CWC22	SANGER, BROAD and ADaM	CEN-Tools and ADaM
RPS9	SANGER, BROAD and ADaM	CEN-Tools and ADaM
CENPK	SANGER, BROAD and ADaM	CEN-Tools and ADaM
POLR3F	SANGER, BROAD and ADaM	CEN-Tools and ADaM
TOP3A	SANGER, BROAD and ADaM	CEN-Tools and ADaM
POLR2K	SANGER, BROAD and ADaM	CEN-Tools and ADaM
NUBP1	SANGER, BROAD and ADaM	CEN-Tools and ADaM
SNRPG	SANGER, BROAD and ADaM	CEN-Tools and ADaM
HAUS3	SANGER, BROAD and ADaM	CEN-Tools and ADaM
HIST1H2BC	SANGER, BROAD and ADaM	CEN-Tools and ADaM
PAM16	SANGER, BROAD and ADaM	CEN-Tools and ADaM
RPL7	SANGER, BROAD and ADaM	CEN-Tools and ADaM
PRPF40A	SANGER, BROAD and ADaM	CEN-Tools and ADaM
SEC61G	SANGER, BROAD and ADaM	CEN-Tools and ADaM
EIF2B2	SANGER, BROAD and ADaM	CEN-Tools and ADaM
NEDD1	SANGER, BROAD and ADaM	CEN-Tools and ADaM
CDC45	SANGER, BROAD and ADaM	CEN-Tools and ADaM
PES1	SANGER, BROAD and ADaM	CEN-Tools and ADaM
SCFD1	SANGER, BROAD and ADaM	CEN-Tools and ADaM
RPL17	SANGER, BROAD and ADaM	CEN-Tools and ADaM
PPP1CB	SANGER, BROAD and ADaM	CEN-Tools and ADaM
CTCF	SANGER, BROAD and ADaM	CEN-Tools and ADaM
PSMB6	SANGER, BROAD and ADaM	CEN-Tools and ADaM
TOPBP1	SANGER, BROAD and ADaM	CEN-Tools and ADaM
PSMD2	SANGER, BROAD and ADaM	CEN-Tools and ADaM
NIFK	SANGER, BROAD and ADaM	CEN-Tools and ADaM
RPA3	SANGER, BROAD and ADaM	CEN-Tools and ADaM
BRF1	SANGER, BROAD and ADaM	CEN-Tools and ADaM
RSL1D1	SANGER, BROAD and ADaM	CEN-Tools and ADaM
TUBGCP4	SANGER, BROAD and ADaM	CEN-Tools and ADaM
LSM4	SANGER, BROAD and ADaM	CEN-Tools and ADaM
NRDE2	SANGER, BROAD and ADaM	CEN-Tools and ADaM
PCBP1	SANGER, BROAD and ADaM	CEN-Tools and ADaM
DUT	SANGER, BROAD and ADaM	CEN-Tools and ADaM
SNAPC3	SANGER, BROAD and ADaM	CEN-Tools and ADaM
MFAP1	SANGER, BROAD and ADaM	CEN-Tools and ADaM
HAUS4	SANGER, BROAD and ADaM	CEN-Tools and ADaM
INTS4	SANGER, BROAD and ADaM	CEN-Tools and ADaM
SF3A1	SANGER, BROAD and ADaM	CEN-Tools and ADaM
RPL38	SANGER, BROAD and ADaM	CEN-Tools and ADaM
CPSF3L	SANGER, BROAD and ADaM	CEN-Tools and ADaM
GARS	SANGER, BROAD and ADaM	CEN-Tools and ADaM
NRF1	SANGER, BROAD and ADaM	CEN-Tools and ADaM
PHAX	SANGER, BROAD and ADaM	CEN-Tools and ADaM
GTF2A2	SANGER, BROAD and ADaM	CEN-Tools and ADaM
EIF2B4	SANGER, BROAD and ADaM	CEN-Tools and ADaM
INCENP	SANGER, BROAD and ADaM	CEN-Tools and ADaM
UFD1L	SANGER, BROAD and ADaM	CEN-Tools and ADaM
PSMD6	SANGER, BROAD and ADaM	CEN-Tools and ADaM
TWISTNB	SANGER, BROAD and ADaM	CEN-Tools and ADaM
SSRP1	SANGER, BROAD and ADaM	CEN-Tools and ADaM
PSMB5	SANGER, BROAD and ADaM	CEN-Tools and ADaM
RTFDC1	SANGER, BROAD and ADaM	CEN-Tools and ADaM
TFIP11	SANGER, BROAD and ADaM	CEN-Tools and ADaM
RPAP1	SANGER, BROAD and ADaM	CEN-Tools and ADaM
SPDL1	SANGER, BROAD and ADaM	CEN-Tools and ADaM
POLR2F	SANGER, BROAD and ADaM	CEN-Tools and ADaM
ALG11	SANGER, BROAD and ADaM	CEN-Tools and ADaM
MED4	SANGER, BROAD and ADaM	CEN-Tools and ADaM
COPS2	SANGER, BROAD and ADaM	CEN-Tools and ADaM
CDC7	SANGER, BROAD and ADaM	CEN-Tools and ADaM
EIF5	SANGER, BROAD and ADaM	CEN-Tools and ADaM
ESPL1	SANGER, BROAD and ADaM	CEN-Tools and ADaM
UBE2I	SANGER, BROAD and ADaM	CEN-Tools and ADaM
CSTF3	SANGER, BROAD and ADaM	CEN-Tools and ADaM
GTF2E2	SANGER, BROAD and ADaM	CEN-Tools and ADaM
TUBA1C	SANGER, BROAD and ADaM	CEN-Tools and ADaM
RSL24D1	SANGER, BROAD and ADaM	CEN-Tools and ADaM
RRM2	SANGER, BROAD and ADaM	CEN-Tools and ADaM
CENPN	SANGER, BROAD and ADaM	CEN-Tools and ADaM
BCAS2	SANGER, BROAD and ADaM	CEN-Tools and ADaM
NSL1	SANGER, BROAD and ADaM	CEN-Tools and ADaM
RPS27A	SANGER, BROAD and ADaM	CEN-Tools and ADaM
RIOK1	SANGER, BROAD and ADaM	CEN-Tools and ADaM
KIN	SANGER, BROAD and ADaM	CEN-Tools and ADaM
GBF1	SANGER, BROAD and ADaM	CEN-Tools and ADaM
NOP58	SANGER, BROAD and ADaM	CEN-Tools and ADaM
POLR3B	SANGER, BROAD and ADaM	CEN-Tools and ADaM
SDE2	SANGER, BROAD and ADaM	CEN-Tools and ADaM
POLD1	SANGER, BROAD and ADaM	CEN-Tools and ADaM
DARS	SANGER, BROAD and ADaM	CEN-Tools and ADaM
GINS1	SANGER, BROAD and ADaM	CEN-Tools and ADaM
DDX54	SANGER, BROAD and ADaM	CEN-Tools and ADaM
EIF4E	SANGER, BROAD and ADaM	CEN-Tools and ADaM
DHDDS	SANGER, BROAD and ADaM	CEN-Tools and ADaM
INTS2	SANGER, BROAD and ADaM	CEN-Tools and ADaM
DHX16	SANGER, BROAD and ADaM	CEN-Tools and ADaM
CARS	SANGER, BROAD and ADaM	CEN-Tools and ADaM
PSMC4	SANGER, BROAD and ADaM	CEN-Tools and ADaM
TSG101	SANGER, BROAD and ADaM	CEN-Tools and ADaM
POLD2	SANGER, BROAD and ADaM	CEN-Tools and ADaM
PRC1	SANGER, BROAD and ADaM	CEN-Tools and ADaM
MED6	SANGER, BROAD and ADaM	CEN-Tools and ADaM
SAP30BP	SANGER, BROAD and ADaM	CEN-Tools and ADaM
KANSL2	SANGER, BROAD and ADaM	CEN-Tools and ADaM
SF3B4	SANGER, BROAD and ADaM	CEN-Tools and ADaM
TRAPPC11	SANGER, BROAD and ADaM	CEN-Tools and ADaM
CENPW	SANGER, BROAD and ADaM	CEN-Tools and ADaM
TRAPPC8	SANGER, BROAD and ADaM	CEN-Tools and ADaM
SFPQ	SANGER, BROAD and ADaM	CEN-Tools and ADaM
PSMC1	SANGER, BROAD and ADaM	CEN-Tools and ADaM
POLE	SANGER, BROAD and ADaM	CEN-Tools and ADaM
BRF2	SANGER, BROAD and ADaM	CEN-Tools and ADaM
ALYREF	SANGER, BROAD and ADaM	CEN-Tools and ADaM
RPS28	SANGER, BROAD and ADaM	CEN-Tools and ADaM
SRP54	SANGER, BROAD and ADaM	CEN-Tools and ADaM
RAD51	SANGER, BROAD and ADaM	CEN-Tools and ADaM
RPS24	SANGER, BROAD and ADaM	CEN-Tools and ADaM
CDK11A	SANGER, BROAD and ADaM	CEN-Tools and ADaM
RPL5	SANGER, BROAD and ADaM	CEN-Tools and ADaM
CDC23	SANGER, BROAD and ADaM	CEN-Tools and ADaM
HIST1H2BL	SANGER, BROAD and ADaM	CEN-Tools and ADaM
MED28	SANGER, BROAD and ADaM	CEN-Tools and ADaM
NCAPG	SANGER, BROAD and ADaM	CEN-Tools and ADaM
MED20	SANGER, BROAD and ADaM	CEN-Tools and ADaM
MTBP	SANGER, BROAD and ADaM	CEN-Tools and ADaM
FBXO5	SANGER, BROAD and ADaM	CEN-Tools and ADaM
POLD3	SANGER, BROAD and ADaM	CEN-Tools and ADaM
GPN2	SANGER, BROAD and ADaM	CEN-Tools and ADaM
LSM5	SANGER, BROAD and ADaM	CEN-Tools and ADaM
SPATA5	SANGER and BROAD	Novel Core
ZNRD1	SANGER and BROAD	Novel Core
WTAP	SANGER and BROAD	Novel Core
HIST2H2BE	SANGER and BROAD	Core gene in pluripotent stem cell development
RPAP3	SANGER and BROAD	Novel Core
SLC39A7	SANGER and BROAD	Novel Core
UBE2D3	SANGER and BROAD	Therapeutically Tractable
SEC61A1	SANGER and BROAD	Novel Core
LETM1	SANGER and BROAD	Novel Core
RBBP8	SANGER and BROAD	Novel Core
CCDC59	SANGER and BROAD	Novel Core
UBR4	SANGER and BROAD	Therapeutically Tractable
RNPC3	SANGER and BROAD	Novel Core
SKP1	SANGER and BROAD	Therapeutically Tractable
PSMG4	SANGER and BROAD	Novel Core
UTP6	SANGER and BROAD	Novel Core
RPTOR	SANGER and BROAD	Novel Core
TRAPPC5	SANGER and BROAD	Core gene in known essential processes
NDNL2	SANGER and BROAD	Novel Core
RRP7A	SANGER and BROAD	Core gene in pluripotent stem cell development
GOLGA6A	SANGER and BROAD	Novel Core
RPP30	SANGER and BROAD	Novel Core
ZC3H8	SANGER and BROAD	Novel Core
GRB2	SANGER and BROAD	Therapeutically Tractable
PPP1R12A	SANGER and BROAD	Core gene in pluripotent stem cell development
POLR3E	SANGER and BROAD	Core gene in pluripotent stem cell development
DHFR	SANGER and BROAD	Core gene in known essential processes
SPRTN	SANGER and BROAD	Novel Core
PPP1R10	SANGER and BROAD	Novel Core
GEMIN7	SANGER and BROAD	Novel Core
ARPC3	SANGER and BROAD	Therapeutically Tractable
GEMIN4	SANGER and BROAD	Therapeutically Tractable
AGAP6	SANGER and BROAD	Novel Core
SON	SANGER and BROAD	Novel Core
SMG5	SANGER and BROAD	Novel Core
ALG1	SANGER and BROAD	Novel Core
PGD	SANGER and BROAD	Therapeutically Tractable
RRP15	SANGER and BROAD	Novel Core
UBA2	SANGER and BROAD	Therapeutically Tractable
CENPE	SANGER and BROAD	Therapeutically Tractable
COPE	SANGER and BROAD	Novel Core
TRNT1	SANGER and BROAD	Therapeutically Tractable
GEMIN6	SANGER and BROAD	Novel Core
MMS19	SANGER and BROAD	Core gene in known essential processes
METTL14	SANGER and BROAD	Novel Core
RBM22	SANGER and BROAD	Novel Core
GNL2	SANGER and BROAD	Core gene in known essential processes
PLK4	SANGER and BROAD	Therapeutically Tractable
BCL2L1	SANGER and BROAD	Therapeutically Tractable
MFN2	SANGER and BROAD	Core gene in known essential processes
ACO2	SANGER and BROAD	Novel Core
SYF2	SANGER and BROAD	Novel Core
NAPG	SANGER and BROAD	Novel Core
CRCP	SANGER and BROAD	Therapeutically Tractable
MLST8	SANGER and BROAD	Therapeutically Tractable
SRSF11	SANGER and BROAD	Novel Core
MED21	SANGER and BROAD	Novel Core
SGOL1	SANGER and BROAD	Novel Core
SUGP1	SANGER and BROAD	Novel Core
UTP18	SANGER and BROAD	Novel Core
RNMT	SANGER and BROAD	Therapeutically Tractable
DSN1	SANGER and BROAD	Therapeutically Tractable
CSTF1	SANGER and BROAD	Novel Core
KIF18A	SANGER and BROAD	Core gene in known essential processes
EIF3M	SANGER and BROAD	Novel Core
VPS18	SANGER and BROAD	Novel Core
MCL1	SANGER and BROAD	Therapeutically Tractable
HYOU1	SANGER and BROAD	Therapeutically Tractable
RPN1	SANGER and BROAD	Core gene in known essential processes
SRCAP	SANGER and BROAD	Novel Core
TPR	SANGER and BROAD	Novel Core
TIPIN	SANGER and BROAD	Novel Core
PWP1	SANGER and BROAD	Core gene in pluripotent stem cell development
PNN	SANGER and BROAD	Core gene in known essential processes
PMF1	SANGER and BROAD	Novel Core
MAD2L2	SANGER and BROAD	Core gene in known essential processes
ATP6V1G1	SANGER and BROAD	Therapeutically Tractable
ARMC7	SANGER and BROAD	Novel Core
TINF2	SANGER and BROAD	Core gene in known essential processes
CEBPZ	SANGER and BROAD	Novel Core
MED22	SANGER and BROAD	Novel Core
SPCS2	SANGER and BROAD	Core gene in pluripotent stem cell development
TAF10	SANGER and BROAD	Novel Core
USP37	SANGER and BROAD	Novel Core
TAF1B	SANGER and BROAD	Therapeutically Tractable
ATP5B	SANGER and BROAD	Therapeutically Tractable
AP2S1	SANGER and BROAD	Novel Core
KIAA1429	SANGER and BROAD	Novel Core
SART1	SANGER and BROAD	Core gene in known essential processes
RBM19	SANGER and BROAD	Core gene in known essential processes
NDUFAB1	SANGER and BROAD	Therapeutically Tractable
DDX42	SANGER and BROAD	Novel Core
SMC5	SANGER and BROAD	Novel Core
MRPL35	SANGER and BROAD	Therapeutically Tractable
SASS6	SANGER and BROAD	Novel Core
USP36	SANGER and BROAD	Novel Core
ATP6V1F	SANGER and BROAD	Core gene in pluripotent stem cell development
GRWD1	SANGER and BROAD	Novel Core
NOP10	SANGER and BROAD	Novel Core
RPP40	SANGER and BROAD	Core gene in known essential processes
RFC3	SANGER and BROAD	Core gene in known essential processes
PPP1R8	SANGER and BROAD	Therapeutically Tractable
EXOSC5	SANGER and BROAD	Core gene in known essential processes
NOL7	SANGER and BROAD	Novel Core
EIF4G1	SANGER and BROAD	Therapeutically Tractable
TMA16	SANGER and BROAD	Novel Core
PRPF3	SANGER and BROAD	Core gene in known essential processes
RBBP5	SANGER and BROAD	Novel Core
CCNB1	SANGER and BROAD	Therapeutically Tractable
NCAPG2	SANGER and BROAD	Novel Core
WDR55	SANGER and BROAD	Novel Core
URB2	SANGER and BROAD	Core gene in known essential processes
PPP1R7	SANGER and BROAD	Therapeutically Tractable
PNPT1	SANGER and BROAD	Therapeutically Tractable
TP53RK	SANGER and BROAD	Novel Core
SRP68	SANGER and BROAD	Novel Core
SETD1A	SANGER and BROAD	Novel Core
NFS1	SANGER and BROAD	Novel Core
EIF3E	SANGER and BROAD	Therapeutically Tractable
PABPN1	SANGER and BROAD	Novel Core
CTNNBL1	SANGER and BROAD	Novel Core
NCL	SANGER and BROAD	Core gene in known essential processes
CDC26	SANGER and BROAD	Novel Core
YKT6	SANGER and BROAD	Therapeutically Tractable
ALDOA	SANGER and BROAD	Core gene in known essential processes
FIP1L1	SANGER and BROAD	Novel Core
CHD4	SANGER and BROAD	Core gene in known essential processes
KANSL1	SANGER and BROAD	Novel Core
METAP1	SANGER and BROAD	Therapeutically Tractable
RPAP2	SANGER and BROAD	Novel Core
CRKL	SANGER and BROAD	Therapeutically Tractable
PPP2R1A	SANGER and BROAD	Core gene in known essential processes
ATP1A1	SANGER and BROAD	Core gene in known essential processes
EIF1AD	SANGER and BROAD	Core gene in known essential processes
SHFM1	SANGER and BROAD	Novel Core
PPIL4	SANGER and BROAD	Novel Core
PSMD8	SANGER and BROAD	Novel Core
PPP2R3C	SANGER and BROAD	Core gene in pluripotent stem cell development
USP17L5	SANGER and BROAD	Novel Core
PTPN11	SANGER and BROAD	Therapeutically Tractable
NAA15	SANGER and BROAD	Novel Core
NPAT	SANGER and BROAD	Novel Core
CHCHD4	SANGER and BROAD	Novel Core
ORC1	SANGER and BROAD	Therapeutically Tractable
NCAPD2	SANGER and BROAD	Novel Core
CAPZB	SANGER and BROAD	Therapeutically Tractable
LYRM4	SANGER and BROAD	Novel Core
NRBP1	SANGER and BROAD	Novel Core
NELFCD	SANGER and BROAD	Novel Core
MAT2A	SANGER and BROAD	Therapeutically Tractable
WDR5	SANGER and BROAD	Core gene in known essential processes
LAMTOR3	SANGER and BROAD	Therapeutically Tractable
TUBGCP5	SANGER and BROAD	Novel Core
HMGCR	SANGER and BROAD	Core gene in known essential processes
ISY1	SANGER and BROAD	Novel Core
HSCB	SANGER and BROAD	Novel Core
ZNF207	SANGER and BROAD	Core gene in known essential processes
PPP1R11	SANGER and BROAD	Novel Core
AP2M1	SANGER and BROAD	Therapeutically Tractable
CPSF6	SANGER and BROAD	Novel Core
SNAP23	SANGER and BROAD	Core gene in pluripotent stem cell development
BDP1	SANGER and BROAD	Novel Core
UBAP1	SANGER and BROAD	Therapeutically Tractable
YAE1D1	SANGER and BROAD	Novel Core
PTPN23	SANGER and BROAD	Therapeutically Tractable
DAP3	SANGER and BROAD	Core gene in known essential processes
RAD17	SANGER and BROAD	Novel Core
HSPD1	SANGER and BROAD	Core gene in pluripotent stem cell development
TIMELESS	SANGER and BROAD	Core gene in known essential processes
URI1	SANGER and BROAD	Novel Core
WDR82	SANGER and BROAD	Novel Core
DDX59	SANGER and BROAD	Novel Core
ATP6V1H	SANGER and BROAD	Therapeutically Tractable
BCLAF1	SANGER and BROAD	Novel Core
PCF11	SANGER and BROAD	Novel Core
TAF2	SANGER and BROAD	Novel Core
RPF1	SANGER and BROAD	Novel Core
THG1L	SANGER and BROAD	Therapeutically Tractable
BUB1	SANGER and BROAD	Core gene in pluripotent stem cell development
RPP14	SANGER and BROAD	Novel Core
RINT1	SANGER and BROAD	Novel Core
NCAPH2	SANGER and BROAD	Therapeutically Tractable
ZNF492	SANGER and BROAD	Novel Core
DR1	SANGER and BROAD	Novel Core
PFDN6	SANGER and BROAD	Core gene in known essential processes
NAA20	SANGER and BROAD	Novel Core
RUVBL1	SANGER and BROAD	Core gene in known essential processes
CDCA5	SANGER and BROAD	Novel Core
IPO7	SANGER and BROAD	Novel Core
LSM6	SANGER and BROAD	Novel Core
CHMP4B	SANGER and BROAD	Therapeutically Tractable
GTF2A1	SANGER and BROAD	Novel Core
NOP14	SANGER and BROAD	Novel Core
CLTC	SANGER and BROAD	Therapeutically Tractable
DCTN2	SANGER and BROAD	Therapeutically Tractable
SUPT4H1	SANGER and BROAD	Therapeutically Tractable
USP5	SANGER and BROAD	Therapeutically Tractable
ANAPC11	SANGER and BROAD	Novel Core
MIS12	SANGER and BROAD	Novel Core
THOC7	SANGER and BROAD	Novel Core
ACTR6	SANGER and BROAD	Novel Core
SCAP	SANGER and BROAD	Core gene in pluripotent stem cell development
TTK	SANGER and BROAD	Therapeutically Tractable
MED7	SANGER and BROAD	Novel Core
DBF4	SANGER and BROAD	Therapeutically Tractable
DENR	SANGER and BROAD	Novel Core
HAUS8	SANGER and BROAD	Novel Core
RBM39	SANGER and BROAD	Core gene in pluripotent stem cell development
XRN1	SANGER and BROAD	Therapeutically Tractable
PDCD11	SANGER and BROAD	Novel Core
DDX23	SANGER and BROAD	Core gene in known essential processes
MRPS5	SANGER and BROAD	Core gene in known essential processes
WDHD1	SANGER and BROAD	Novel Core
NUP205	SANGER and BROAD	Novel Core
CEP192	SANGER and BROAD	Core gene in known essential processes
DNAJC8	SANGER and BROAD	Therapeutically Tractable
INTS7	SANGER and BROAD	Novel Core
COPG1	SANGER and BROAD	Novel Core
PDAP1	SANGER and BROAD	Therapeutically Tractable
NOB1	SANGER and BROAD	Core gene in known essential processes
EXOSC9	SANGER and BROAD	Therapeutically Tractable
RFT1	SANGER and BROAD	Core gene in known essential processes
AATF	SANGER and BROAD	Novel Core
PDRG1	SANGER and BROAD	Novel Core
CSNK1A1	SANGER and BROAD	Therapeutically Tractable
SMNDC1	SANGER and BROAD	Novel Core
SRP72	SANGER and BROAD	Novel Core
PDE4DIP	SANGER and BROAD	Novel Core
ECT2	SANGER and BROAD	Novel Core
HMGCS1	SANGER and BROAD	Core gene in known essential processes
ZMAT2	SANGER and BROAD	Novel Core
SENP6	SANGER and BROAD	Novel Core
DYNLRB1	SANGER and BROAD	Therapeutically Tractable
TXNL4B	SANGER and BROAD	Therapeutically Tractable
NUP98	SANGER and BROAD	Core gene in known essential processes
FBL	SANGER and BROAD	Therapeutically Tractable
TAF1C	SANGER and BROAD	Novel Core
RPS29	SANGER and BROAD	Core gene in known essential processes
ARPC4	SANGER and BROAD	Core gene in known essential processes
HIST2H2AC	SANGER and BROAD	Novel Core
RPS25	SANGER and BROAD	Core gene in pluripotent stem cell development
HIST1H2BJ	SANGER and BROAD	Novel Core
BOP1	SANGER and BROAD	Novel Core
DGCR14	SANGER and BROAD	Novel Core
DCTN3	SANGER and BROAD	Novel Core
NUP43	SANGER and BROAD	Core gene in known essential processes
MRTO4	SANGER and BROAD	Novel Core
STX18	SANGER and BROAD	Novel Core
YEATS4	SANGER and BROAD	Novel Core
DCTN4	SANGER and BROAD	Novel Core
EIF3CL	SANGER and BROAD	Core gene in pluripotent stem cell development
CASC5	SANGER and BROAD	Novel Core
WDR1	SANGER and BROAD	Core gene in pluripotent stem cell development
CDCA8	SANGER and BROAD	Core gene in known essential processes
POP7	SANGER and BROAD	Novel Core
MRPL41	SANGER and BROAD	Therapeutically Tractable
CPSF1	SANGER and BROAD	Novel Core
PSMD7	SANGER and BROAD	Core gene in known essential processes
MRPS10	SANGER and BROAD	Novel Core
POP4	SANGER and BROAD	Core gene in known essential processes
TIMM9	SANGER and BROAD	Novel Core
RTF1	SANGER and BROAD	Novel Core
SRP9	SANGER and BROAD	Therapeutically Tractable
GGTLC2	SANGER and BROAD	Therapeutically Tractable
ATP6V1C1	SANGER and BROAD	Therapeutically Tractable
NOTCH2NL	SANGER and BROAD	Therapeutically Tractable
RPL36AL	SANGER and BROAD	Therapeutically Tractable
NFYC	SANGER and BROAD	Novel Core
SMG6	SANGER and BROAD	Therapeutically Tractable
DDX24	SANGER and BROAD	Novel Core
TCOF1	SANGER and BROAD	Novel Core
UTP11L	SANGER and BROAD	Novel Core
BRD4	SANGER and BROAD	Therapeutically Tractable
SNAPC5	SANGER and BROAD	Core gene in pluripotent stem cell development
PDCD2	SANGER and BROAD	Core gene in pluripotent stem cell development
TRIAP1	SANGER and BROAD	Therapeutically Tractable
ARFRP1	SANGER and BROAD	Core gene in known essential processes
GTF2H3	SANGER and BROAD	Novel Core
CSNK2B	SANGER and BROAD	Therapeutically Tractable
COPS4	SANGER and BROAD	Novel Core
ATRIP	SANGER and BROAD	Core gene in known essential processes
DNM2	SANGER and BROAD	Therapeutically Tractable
KCMF1	SANGER and BROAD	Therapeutically Tractable
HNRNPH1	SANGER and BROAD	Novel Core
SMG1	SANGER and BROAD	Novel Core
SMC3	SANGER and BROAD	Novel Core
THOC1	SANGER and BROAD	Therapeutically Tractable
SPCS3	SANGER and BROAD	Novel Core
SLC25A3	SANGER and BROAD	Therapeutically Tractable
SNUPN	SANGER and BROAD	Therapeutically Tractable
LTV1	SANGER and BROAD	Novel Core
ZNHIT2	SANGER and BROAD	Novel Core
SMARCE1	SANGER and BROAD	Novel Core
XRN2	SANGER and BROAD	Core gene in known essential processes
WDR18	SANGER and BROAD	Novel Core
ZCCHC9	SANGER and BROAD	Novel Core
RARS	SANGER and BROAD	Therapeutically Tractable
NACA	SANGER and BROAD	Therapeutically Tractable
TBCA	SANGER and BROAD	Core gene in known essential processes
ATR	SANGER and BROAD	Therapeutically Tractable
NCAPH	SANGER and BROAD	Core gene in known essential processes
GUK1	SANGER and BROAD	Novel Core
SFSWAP	SANGER and BROAD	Novel Core
ZBTB11	SANGER and BROAD	Core gene in known essential processes
SNF8	SANGER and BROAD	Therapeutically Tractable
SIN3A	SANGER and BROAD	Core gene in known essential processes
CCNA2	SANGER and BROAD	Therapeutically Tractable
VMP1	SANGER and BROAD	Therapeutically Tractable
DNAJC17	SANGER and BROAD	Novel Core
ATP5J2	SANGER and BROAD	Therapeutically Tractable
PYROXD1	SANGER and BROAD	Core gene in pluripotent stem cell development
STX5	SANGER and BROAD	Novel Core
COPS8	SANGER and BROAD	Novel Core
RPL7A	SANGER and BROAD	Core gene in pluripotent stem cell development
NOL12	SANGER and BROAD	Core gene in known essential processes
AK6	SANGER and BROAD	Therapeutically Tractable
DNAJC9	SANGER and BROAD	Therapeutically Tractable
PCBP2	SANGER and BROAD	Novel Core
THAP1	SANGER and BROAD	Novel Core
CNOT3	SANGER and BROAD	Novel Core
EIF4A1	SANGER and BROAD	Therapeutically Tractable
OIP5	SANGER and BROAD	Novel Core
SOD1	SANGER and BROAD	Therapeutically Tractable
NUP93	SANGER and BROAD	Novel Core
SBDS	SANGER and BROAD	Novel Core
FAM32A	SANGER and BROAD	Novel Core
MRPS21	SANGER and BROAD	Novel Core
RRP9	SANGER and BROAD	Novel Core
HIST1H2BE	SANGER and BROAD	Novel Core
RPS10	SANGER and BROAD	Novel Core
DDX51	SANGER and BROAD	Novel Core
NUP107	SANGER and BROAD	Novel Core
RBMXL1	SANGER and BROAD	Novel Core
MTOR	SANGER and BROAD	Therapeutically Tractable
IARS2	SANGER and BROAD	Novel Core
PPP1CA	SANGER and BROAD	Core gene in known essential processes
GOSR2	SANGER and BROAD	Novel Core
NOL8	SANGER and BROAD	Novel Core
DCTN6	SANGER and BROAD	Novel Core
BANP	SANGER and BROAD	Novel Core
C12orf45	SANGER and BROAD	Novel Core
COX17	SANGER and BROAD	Core gene in pluripotent stem cell development
DHX36	SANGER and BROAD	Therapeutically Tractable
AKIRIN2	SANGER and BROAD	Core gene in known essential processes
MRPL34	SANGER and BROAD	Core gene in known essential processes
AURKA	SANGER and BROAD	Therapeutically Tractable
ELP3	SANGER and BROAD	Novel Core
XRCC5	SANGER and BROAD	Therapeutically Tractable
RPAIN	SANGER and BROAD	Novel Core
IK	SANGER and BROAD	Therapeutically Tractable
ILF2	SANGER and BROAD	Core gene in known essential processes
RBBP4	SANGER and BROAD	Therapeutically Tractable
BMS1	SANGER and BROAD	Novel Core
ATP5D	SANGER and BROAD	Novel Core
CCND1	SANGER and BROAD	Novel Core
TBCB	SANGER and BROAD	Novel Core
POLE2	SANGER and BROAD	Novel Core
INTS6	SANGER and BROAD	Novel Core
ETF1	SANGER and BROAD	Core gene in known essential processes
DPH3	SANGER and BROAD	Novel Core
SSB	SANGER and BROAD	Therapeutically Tractable
NUBP2	SANGER and BROAD	Novel Core
MED17	SANGER and BROAD	Novel Core
DDX6	SANGER and BROAD	Core gene in known essential processes
CHMP3	SANGER and BROAD	Core gene in known essential processes
SMC6	SANGER and BROAD	Novel Core
TCEB2	SANGER and BROAD	Therapeutically Tractable
CLSPN	SANGER and BROAD	Novel Core
GTF2F2	SANGER and BROAD	Therapeutically Tractable
WDR46	SANGER and BROAD	Core gene in known essential processes
RABGGTA	SANGER and BROAD	Therapeutically Tractable
IPO11	SANGER and BROAD	Novel Core
HYPK	SANGER and BROAD	Core gene in pluripotent stem cell development
