## Supplemental Table 3 for "CEN-tools: An integrative platform to identify the ‘contexts’ of essential genes"

### Sheet: Data_Info
Table EV3: The details of curated data used in CEN-tools
Project	Data	Downloaded from	Initial Cell Line Number	Initial Gene/Transcript Number	Curated Cell Line Number	Curated Gene Number
SANGER	CRISPR Screen	https://cog.sanger.ac.uk/cmp/download/essentiality_matrices.zip	325	17995	323	16819
	Mutation	https://cog.sanger.ac.uk/cmp/download/mutations_latest.csv.gz	996	20064	315	15634
	Expression	https://cog.sanger.ac.uk/cmp/download/rnaseq_latest.csv.gz	1081	37279	317	16307
	CNV	https://cog.sanger.ac.uk/cmp/download/cnv_20191101.zip - PICNIC absolute copy numbers	986	24502	316	16157
	Drug Response-GDSC1	ftp://ftp.sanger.ac.uk/pub4/cancerrxgene/releases/release-8.1/GDSC1_fitted_dose_response_15Oct19.csv	987	277 (putative targets)	318	118 (putative target being in essntiality table)
	Drug Response-GDSC2	ftp://ftp.sanger.ac.uk/pub4/cancerrxgene/releases/release-8.1/GDSC2_fitted_dose_response_15Oct19.csv	809	184 (putative targets)	280	90 (putative target being in essntiality table)
BROAD	CRISPR Screen	https://cog.sanger.ac.uk/cmp/download/broad_essentiality_matrices_190724.zip	489	17343	489	16819
	Mutation	https://ndownloader.figshare.com/files/15023498	1631	19525	488	16701
	Expression	https://ndownloader.figshare.com/files/15023486	1201	51065	485	15979
	CNV	https://ndownloader.figshare.com/files/15023495	1627	23299	489	16760
	Drug Response	Sanger Drug Response data was used for Broad cell lines. (GDSC1 and 2)	988	336 (putative targets)	268	135 (putative target being in essntiality table)
