## Supplemental Table 4 for "CEN-tools: An integrative platform to identify the ‘contexts’ of essential genes"

### Sheet: Sharma_et_al_Supp_Table_4A
Table EV4: The gene lists for pre-annotated commonly occurring hotspot mutations (BROAD) and oncogenic mutations (SANGER). (A) The gene list for genes of hotspot mutations.
TP53
EVI2A
HRAS
CBL
MAP2K4
PCDHA9
CDKN2A
CTC-554D6.1
EGFR
TET2
ALK
VHL
FBXW7
KMT2C
NOTCH1
FLT3
BRAF
IDH1
NRAS
APC
IL6ST
PIK3R1
AKT1
ERBB3
CALR
MED12
PTEN
IKZF1
MAML3
LPAR6
KIT
KRAS
ABCC4
GNAS
SMAD4
NFE2L2
GNAQ
ARID1A
NPM1
STK11
GATA1
POLE
NF1
MEF2B
FGFR3
EZH2
SMARCB1
ERBB2
TSHR
KDM6A
FGFR2
CTNNB1
U2AF1
OMG
SF3B1
TRRAP
EVI2B
PPP2R1A
RNF43
PIK3CA
DNMT3A
NF2
AMER1
RB1
TNFAIP3
ASXL1
MAP2K1
AR
WT1
PTPN11
PAX5
ATRX
RHOA
CEBPA
CDKN2C

### Sheet: Sharma_et_al_Supp_Table_4B
Table EV4: The gene lists for pre-annotated commonly occurring hotspot mutations (BROAD) and oncogenic mutations (SANGER). (B) The gene list for genes of oncogenic mutations.
TP53
BAX
HRAS
MAP2K4
PTPRD
PIK3CB
CDKN2A
GNAQ
EGFR
EP300
ALK
VHL
FBXW7
SMARCA4
FLT3
NOTCH1
CDK4
IDH1
BRAF
NRAS
WHSC1
JAK3
FGFR4
XPO1
AKT1
ERBB3
KEAP1
PTEN
KIT
GNAS
PIK3R2
KRAS
MSH2
RAF1
SMAD4
SPOP
NFE2L2
CCND1
RRAS2
STK11
MYC
SOS1
POLE
MEF2B
FGFR3
PIK3CD
CBL
ERBB2
FGFR2
CTNNB1
MET
U2AF1
MAP2K2
SF3B1
PTPRT
MTOR
PPP2R1A
NTRK1
RAC1
PIK3CA
DNMT3A
ERCC2
H3F3A
DDR2
OPCML
CARD11
BRCA1
TGFBR1
MAP2K1
MSH6
AR
PTPN11
RHOA
SMAD2
MLH1
CREBBP
